# Open modification searching of SARS-CoV-2–human protein interaction data reveals novel viral modification sites

**DOI:** 10.1101/2022.03.10.483652

**Authors:** Charlotte Adams, Kurt Boonen, Kris Laukens, Wout Bittremieux

**Affiliations:** Department of Computer Science, University of Antwerp, 2020 Antwerpen, Belgium; Centre for Proteomics (CFP), University of Antwerp, 2020 Antwerpen, Belgium; Sustainable Health Department, Flemish Institute for Technological Research (VITO), 2400 Mol, Belgium; Skaggs School of Pharmacy and Pharmaceutical Sciences, University of California San Diego, La Jolla, CA 92093, United States of America

**Keywords:** SARS-CoV-2, protein-protein interactions, open modification searching, post-translational modification, phosphorylation, ubiquitination, S-nitrosylation

## Abstract

The outbreak of the SARS-CoV-2 coronavirus, the causative agent of the COVID-19 disease, has led to an ongoing global pandemic since 2019. Mass spectrometry can be used to understand the molecular mechanisms of viral infection by SARS-CoV-2, for example, by determining virus–host protein–protein interactions (PPIs) through which SARS-CoV-2 hijacks its human hosts during infection, and to study the role of post-translational modifications (PTMs). We have reanalyzed public affinity purification mass spectrometry data using open modification searching to investigate the presence of PTMs in the context of the SARS-CoV-2 virus–host PPI network. Based on an over two-fold increase in identified spectra, our detected protein interactions show a high overlap with independent mass spectrometry-based SARS-CoV-2 studies and virus–host interactions for alternative viruses, as well as previously unknown protein interactions. Additionally, we identified several novel modification sites on SARS-CoV-2 proteins that we investigated in relation to their interactions with host proteins. A detailed analysis of relevant modifications, including phosphorylation, ubiquitination, and S-nitrosylation, provides important hypotheses about the functional role of these modifications during viral infection by SARS-CoV-2.
