## Supplementary material for "Open modification searching of SARS-CoV-2–human protein interaction data reveals novel viral modification sites": Summary.xlsx

### Sheet: Blad1
Table	Description
Supplementary Table 1	All peptide-spectrum matches (PSMs).
Supplementary Table 2	All protein identifications.
Supplementary Table 3	Scores for all protein-protein interactions (PPIs).
Supplementary Table 4	Filtered protein-protein interactions (PPIs).
Supplementary Table 5	Overview of phopshorylation sites found on the SARS-CoV-2 proteins.
Supplementary Table 6	Overview of ambiguous phopshorylation sites found on the SARS-CoV-2 proteins.
Supplementary Table 7	Overview of ubiquitination sites found on the SARS-CoV-2 proteins.
Supplementary Table 8	Overview of S-nintrosylation sites found on the SARS-CoV-2 proteins.
Supplementary Table 9	Overview of ambiguous S-nitrosylation sites found on the SARS-CoV-2 proteins.
Supplementary Table 10	Overview of the mass differences observed on at least 10 SARS-CoV-2 peptides and the possible modifications matched to those mass differences.
Supplementary Table 11	Overview of the SARS-CoV-2 proteins that interact with human kinases.
Supplementary Table 12	Overview of the SARS-CoV-2 proteins that interact with human phosphatases.
Supplementary Table 13	Overview of the SARS-CoV-2 proteins that interact with human E3 ubiquitin ligases.
Supplementary Table 14	Overview of the SARS-CoV-2 proteins that interact with human deubiquitinating enzymes.
