## Supplementary material for "Open modification searching of SARS-CoV-2–human protein interaction data reveals novel viral modification sites": Supplementary-Table-5.xlsx

### Sheet: Column Description
Column name	Description
Protein	The SARS-CoV-2 protein on which the PTM was found
Peptide sequence	The peptide sequence including PTM site
Location	The location of the peptide in the protein sequence
# Modified PSMs	The number of PSMs found to contain the PTM
# Unmodified PSMs	The number of PSMs were found for the unmodified peptide
Reanalysis	The PTM site found in the reanalysis
Davidson et al.	The phosphorylation sites found by Davidson et al. that are present in the identified peptide (https://doi.org/10.1186/s13073-020-00763-0)
Klann et al.	The phosphorylation sites found by Klann et al. that are present in the identified peptide (PMID: 32877642)
Bouhaddou et al.	The phosphorylation sites found by Bouhaddou et al. that are present in the identified peptide (PMID: 32645325)
NetPhos	The phosphorylation sites predicted by NetPhos (version 3.1) that are present in the identified peptide
GPS	The phosphorylation sites predicted by GPS (version 5.0) that are present in the identified peptide

### Sheet: Supplementary Table 5
Protein	Peptide sequence	Location	# Modified PSMs	# Unmodified PSMs	Reanalysis	Davidson et al.	Klann et al.	Bouhaddou et al.	NetPhos	GPS
N	GQGVPINTNSS[Phospho]PDDQIGYYR	[69-88]	6	27	S79	T76, S78, S79	S78, S79	T76, S79	S79, Y87	S78, S79
N	AY[Phospho]NVTQAFGR	[267-276]	2	19	Y268	-	-	-	T271	-
Nsp5	S[Phospho]NHNFLVQAGNVQLR	[63-77]	2	209	S63	-	-	-	S63	-
Nsp12	LT[Phospho]PCGTGTSTDVVYR	[20-34]	1	77	T21	-	-	-	T21, T27	T21, T25, T27
Nsp12	TTCFS[Phospho]VAALTNNVAFQTVK PGNFNK	[394-418]	1	4	S398	-	-	-	T395, S398, T410	-
Nsp14	FY[Phospho]DAQPCSDK	[350-359]	2	12	Y351	-	-	-	Y351	-
Nsp15	NY[Phospho]FITDAQTGSSK	[278-290]	1	80	Y279	-	-	-	-	-
Orf9b	TLNS[Phospho]LEDKAFQLTPIAVQMTK	[60-80]	1	31	S63	-	T72	-	T60, S63, T72
