## Supplementary material for "Open modification searching of SARS-CoV-2–human protein interaction data reveals novel viral modification sites": Supplementary-Table-7.xlsx

### Sheet: Column Description
Column name	Description
Protein	The SARS-CoV-2 protein on which the PTM was found
Peptide sequence	The peptide sequence including PTM site
Location	The location of the peptide in the protein sequence
# Modified PSMs	The number of PSMs found to contain the PTM
# Unmodified PSMs	The number of PSMs were found for the unmodified peptide
Reanalysis	The PTM site found in the reanalysis
Stukalov et al.	The ubiquitination sites found by Stukalov et al. that are present in the identified peptide (PMID: 33845483)
Zhang et al.	The ubiquitination sites found by Zhang et al. that are present in the identified peptide (PMID: 33666082)
BDM-PUB	The ubiquitination sites predicted by BDM-PUB (version 1.0) that are present in the identified peptide

### Sheet: Supplementary Table 7
Protein	Peptide sequence	Location	# Modified PSMs	# Unmodified PSMs	Reanalysis	Stukalov et al.	Zhang et al.	BDM-PUB
E	VK[GlyGly]NLNSSR	[62-69]	2	3	K63	K63	K63	K63
Nsp5_C145A	LK[GlyGly]VDTANPK	[89-97]	1	216	K90	-	-	K90, K97
Orf7a	GTTVLLK[GlyGly]EPCSSGTYEGNSPFHPLADNK	[26-53]	1	1	K32	K32, K53	K32	K32, K53
Orf9b	MDPK[GlyGly]ISEMHPALR	[1-13]	1	0	K4	-	K4	K4
Orf9b	DQNNVGPK[GlyGly]VYPIILR	[33-47]	2	9	K40	K40	K40	K40
Orf9b	K[GlyGly]TLNSLEDK	[59-67]	1	109	K59	K59, K67	K59, K67	K59, K67
Orf9c	EQHCQK[GlyGly]ASTQK	[11-21]	2	0	K16	-	-	K16, K21
