## Supplementary material for "Open modification searching of SARS-CoV-2–human protein interaction data reveals novel viral modification sites": Supplementary-Table-8.xlsx

### Sheet: Column Description
Column name	Description
Protein	The SARS-CoV-2 protein on which the PTM was found
Peptide sequence	The peptide sequence including PTM site
Location	The location of the peptide in the protein sequence
# Modified PSMs	The number of PSMs found to contain the PTM
# Unmodified PSMs	The number of PSMs were found for the unmodified peptide
Reanalysis	The PTM site found in the reanalysis
iSNO-PseAAC	The S-nitrosylation sites predicted by iSNO-PseAAC (version 1.0) that are present in the identified peptide

### Sheet: Supplementary Table 8
Protein	Peptide sequence	Location	# Modified PSMs	# Unmodified PSMs	Reanalysis	iSNO-PseAAC
Nsp5_C145A	HVIC[Nitrosyl]TSEDMLNPNYEDLLIR	[42-61]	3	12	C45	C45
Nsp7	LWAQC[Nitrosyl]VQLHNDILLAK	[29-44]	4	59	C33	-
Nsp15	KPTETIC[Nitrosyl]APLTVFFDGR	[111-127]	2	108	C117	C117
