## Supplementary material for "Open modification searching of SARS-CoV-2–human protein interaction data reveals novel viral modification sites": Supplementary-Table-9.xlsx

### Sheet: Column Description
Column name	Description
Protein	The SARS-CoV-2 protein on which the PTM was found
Peptide sequence	The peptide sequence including PTM site
Location	The location of the peptide in the protein sequence
# Modified PSMs	The number of PSMs found to contain the PTM
# Unmodified PSMs	The number of PSMs were found for the unmodified peptide
Reanalysis	The PTM site found in the reanalysis
iSNO-PseAAC	The S-nitrosylation sites predicted by iSNO-PseAAC (version 1.0) that are present in the identified peptide

### Sheet: Supplementary Table 9
Protein	Peptide sequence	Location	# Modified PSMs	# Unmodified PSMs	Reanalysis	iSNO-PseAAC
Nsp5_C145A	HVI(CTSEDML)[Nitrosyl]NPNYEDLLIR	[42-61]	1	12	[45-51]	C45
Nsp5_C145A	[Nitrosyl]?HVICTSEDMLNPNYEDLLIRK	[42-62]	1	10	Unknown	C45
Nsp7	LWAQ(CV)[Nitrosyl]QLHNDILLAK	[29-44]	1	59	[33-34]	-
Nsp8	(NTCDG)[Nitrosyl]TTFTYASALWEIQQVVDADSK	[141-166]	2	40	[141-155]	C143
Nsp10	[Nitrosyl]?GYGCSCDQLR	[126-135]	1	24	Unknown	-
Nsp15	[Nitrosyl]?DAPAHISTIGVCSMTDIAK	[92-110]	1	173	Unknown	C103
Orf8	[Nitrosyl]?KSAPLIELCVDEAGSK	[53-68]	2	165	Unknown	-
