## Supplementary material for "Open modification searching of SARS-CoV-2–human protein interaction data reveals novel viral modification sites": Supplementary-Table-10.xlsx

### Sheet: Column Description
Column name	Description
Mass Difference	Difference between the observed mass and the theoretical mass
Possible Modification	Possible modification found by allowing a mass tolerance of 10 ppm
Number Of PSMs	Number of PSMs mapped to SARS-CoV-2 found to contain this mass difference

### Sheet: Supplementary Table 10
Mass Difference	Possible Modification	Number Of PSMs
225.014	No direct match found in Unimod	11
225.013	No direct match found in Unimod	11
156.103	Arg / HNE	17
156.103	Xlink:DSS[156] / Arg / HNE	17
156.102	Xlink:DSS[156] / Arg / HNE	23
156.102	Arg / HNE	23
156.102	Arg	23
156.101	Arg / HNE	29
156.101	Xlink:DSS[156] / Arg / HNE	29
156.101	Arg	29
156.1	Arg / HNE	11
156.1	Xlink:DSS[156] / Arg / HNE	11
156.1	Arg	11
154.136	decanoyl	10
151.999	DTT / Diethylphosphothione	11
151.998	DTT / Diethylphosphothione	28
151.997	DTT / Diethylphosphothione	32
151.996	DTT / Diethylphosphothione	23
151.996	DTT	23
151.995	DTT / Diethylphosphothione	12
151.994	DTT / Diethylphosphothione	10
128.097	Lys / TMAB-d0	11
128.096	Lys / TMAB-d0	18
128.095	Lys / TMAB-d0	18
128.095	Lys	18
125.897	Iodination	10
121.078	No direct match found in Unimod	10
72.034	carboxyethyl / Gly->Glu / Dihydroxyimidazolidine / Ethoxyformyl / Asn->Trp	10
72.033	carboxyethyl / Gly->Glu / Dihydroxyimidazolidine / Ethoxyformyl / Asn->Trp	14
72.033	Asn->Trp	14
72.032	carboxyethyl / Gly->Glu / Dihydroxyimidazolidine / Ethoxyformyl / Asn->Trp	17
72.032	Asn->Trp	17
59.002	AEC-MAEC	12
59.002	No direct match found in Unimod	12
59.001	AEC-MAEC	27
59.001	No direct match found in Unimod	27
58.999	AEC-MAEC	10
58.999	No direct match found in Unimod	10
58.007	Carboxymethyl / Ala->Glu / Gly->Asp	15
58.007	Carboxymethyl / Ala->Glu / Gly->Asp / Gln->Trp	15
58.006	Carboxymethyl / Ala->Glu / Gly->Asp	33
58.006	Carboxymethyl / Ala->Glu / Gly->Asp / Gln->Trp	33
58.005	Carboxymethyl / Ala->Glu / Gly->Asp	36
58.004	Carboxymethyl / Ala->Glu / Gly->Asp / Gln->Trp	18
58.004	Carboxymethyl / Ala->Glu / Gly->Asp	18
58.003	Lys->Trp / Carboxymethyl / Ala->Glu / Gly->Asp / Gln->Trp	11
58.003	Carboxymethyl / Ala->Glu / Gly->Asp	11
53.917	Cation:Fe[II]	17
53.916	Cation:Fe[II]	17
53.915	Cation:Fe[II]	29
53.914	Cation:Fe[II]	28
53.913	Cation:Fe[II]	15
53.912	Cation:Fe[II]	24
53.911	Cation:Fe[II]	10
53.909	Cation:Fe[II]	13
52.914	Cation:Fe[III]	26
52.913	Cation:Fe[III]	43
52.912	Cation:Fe[III]	44
52.911	Cation:Fe[III]	45
52.91	Cation:Fe[III]	33
47.986	Cysteic_acid / Val->Phe	13
47.986	Cysteic_acid	13
45.015	Acetyl_heavy	11
45.015	Nitro / Acetyl_heavy	11
45.013	Nitro / Acetyl_heavy	10
45.013	Acetyl_heavy	10
45.012	Acetyl_heavy	11
45.012	Nitro / Acetyl_heavy	11
45.011	No direct match found in Unimod	14
45.011	Nitro / Acetyl_heavy	14
45.011	Acetyl_heavy	14
44.989	Nitro	14
44.988	Nitro	17
44.987	Nitro	24
44.986	Nitro	29
44.985	Nitro	23
44.984	Nitro	15
44.983	Nitro	13
44.981	Nitro	11
44.013	S-Eth / Ser->Met / Acetyl:13C(2) / EtOH / Gly->Thr	11
44.013	carboxyl / Ala->Asp / S-Eth / Ser->Met / Acetyl:13C(2) / EtOH / Gly->Thr	11
44.012	S-Eth / Ser->Met / Acetyl:13C(2) / EtOH / Gly->Thr	12
44.012	carboxyl / Ala->Asp / S-Eth / Ser->Met / Acetyl:13C(2) / EtOH / Gly->Thr	12
44.011	carboxyl / Ala->Asp / S-Eth / Ser->Met / Acetyl:13C(2) / EtOH / Gly->Thr	23
44.011	S-Eth / Ser->Met / Acetyl:13C(2) / EtOH / Gly->Thr	23
44.01	carboxyl / Ala->Asp / S-Eth / Ser->Met / Acetyl:13C(2) / EtOH / Gly->Thr	24
44.01	S-Eth / Ser->Met / Acetyl:13C(2) / EtOH / Gly->Thr	24
44.01	S-Eth / Ser->Met / Acetyl:13C(2)	24
44.009	carboxyl / Ala->Asp / S-Eth / Ser->Met / Acetyl:13C(2) / EtOH / Gly->Thr	33
44.009	S-Eth / Ser->Met / Acetyl:13C(2)	33
44.009	S-Eth / Ser->Met / Acetyl:13C(2) / EtOH / Gly->Thr	33
44.008	S-Eth / Ser->Met / Acetyl:13C(2)	25
44.008	carboxyl / Ala->Asp / S-Eth / Ser->Met / Acetyl:13C(2) / EtOH / Gly->Thr	25
44.007	carboxyl / Ala->Asp / S-Eth / Ser->Met / Acetyl:13C(2) / EtOH / Gly->Thr	31
44.007	carboxyl / Ala->Asp / S-Eth / Ser->Met / Acetyl:13C(2)	31
44.007	S-Eth / Ser->Met / Acetyl:13C(2)	31
44.006	carboxyl / Ala->Asp / S-Eth / Ser->Met / Acetyl:13C(2)	23
44.006	carboxyl / Ala->Asp / S-Eth / Ser->Met / Acetyl:13C(2) / EtOH / Gly->Thr	23
44.006	S-Eth / Ser->Met / Acetyl:13C(2)	23
44.005	carboxyl / Ala->Asp / S-Eth / Ser->Met / Acetyl:13C(2) / EtOH / Gly->Thr	14
44.005	carboxyl / Ala->Asp / S-Eth / Ser->Met / Acetyl:13C(2)	14
44.005	S-Eth / Ser->Met / Acetyl:13C(2)	14
44.004	carboxyl / Ala->Asp / S-Eth / Ser->Met / Acetyl:13C(2)	11
44.004	carboxyl / Ala->Asp / S-Eth / Ser->Met / Acetyl:13C(2) / EtOH / Gly->Thr	11
43.012	Carbamyl / Ala->Asn / Xle->Arg	11
43.011	Carbamyl / Ala->Asn / Xle->Arg	11
43.01	Carbamyl / Ala->Asn / Xle->Arg	31
43.009	Carbamyl / Ala->Asn / Xle->Arg	33
43.008	Carbamyl / Ala->Asn / Xle->Arg	96
43.007	Carbamyl / Ala->Asn / Xle->Arg	171
43.007	Carbamyl / Ala->Asn	171
43.006	Carbamyl / Ala->Asn / Xle->Arg	227
43.006	Carbamyl / Ala->Asn	227
43.005	Carbamyl / Ala->Asn / Xle->Arg	129
43.005	Carbamyl / Ala->Asn	129
43.004	Carbamyl / Ala->Asn / Xle->Arg	61
43.004	Carbamyl / Ala->Asn	61
43.003	Carbamyl / Ala->Asn	53
43.003	Carbamyl / Ala->Asn / Xle->Arg	53
43.002	Carbamyl / Ala->Asn	18
43.002	Carbamyl / Ala->Asn / Xle->Arg	18
43.001	Carbamyl / Ala->Asn	11
43.001	Carbamyl / Ala->Asn / Xle->Arg	11
43	Carbamyl / Ala->Asn	12
43	Carbamyl / Ala->Asn / Xle->Arg	12
42.012	Acetyl / Ser->Glu / Guanidination / amidino	24
42.011	Acetyl / Ser->Glu / Guanidination / amidino	39
42.01	Acetyl / Ser->Glu / Guanidination / amidino	33
42.01	Acetyl / Ser->Glu	33
42.009	Acetyl / Ser->Glu / Guanidination / amidino	11
42.009	Acetyl / Ser->Glu	11
32.996	No direct match found in Unimod	15
32.995	No direct match found in Unimod	16
32.994	No direct match found in Unimod	16
32.993	No direct match found in Unimod	26
32.992	No direct match found in Unimod	22
32.991	No direct match found in Unimod	15
32.99	No direct match found in Unimod	20
32.989	No direct match found in Unimod	14
31.994	dihydroxy / Pro->Glu	15
31.994	persulfide / Val->Met / Ala->Cys / dihydroxy / Pro->Glu	15
31.994	persulfide / Val->Met / Ala->Cys / dihydroxy / Pro->Glu / Met->Tyr	15
31.993	persulfide / Val->Met / Ala->Cys / dihydroxy / Pro->Glu	26
31.993	dihydroxy / Pro->Glu	26
31.992	persulfide / Val->Met / Ala->Cys / dihydroxy / Pro->Glu	27
31.992	dihydroxy / Pro->Glu	27
31.991	dihydroxy / Pro->Glu	75
31.991	persulfide / Val->Met / Ala->Cys / dihydroxy / Pro->Glu	75
31.99	persulfide / Val->Met / Ala->Cys / dihydroxy / Pro->Glu	103
31.99	dihydroxy / Pro->Glu	103
31.989	dihydroxy / Pro->Glu	82
31.989	persulfide / Val->Met / Ala->Cys / dihydroxy / Pro->Glu	82
31.988	persulfide / Val->Met / Ala->Cys / dihydroxy / Pro->Glu	44
31.988	dihydroxy / Pro->Glu	44
31.987	dihydroxy / Pro->Glu	37
31.987	persulfide / Val->Met / Ala->Cys / dihydroxy / Pro->Glu	37
31.986	persulfide / Val->Met / Ala->Cys / dihydroxy / Pro->Glu	28
31.986	dihydroxy / Pro->Glu	28
31.985	persulfide / Val->Met / Ala->Cys / dihydroxy / Pro->Glu	15
31.985	dihydroxy / Pro->Glu	15
31.984	persulfide / Val->Met / Ala->Cys / dihydroxy / Pro->Glu	20
31.984	dihydroxy / Pro->Glu	20
31.983	persulfide / Val->Met / Ala->Cys / dihydroxy / Pro->Glu	12
27.998	Formyl / Ser->Asp / Thr->Glu / Lys->Arg	11
27.997	Formyl / Ser->Asp / Thr->Glu / Lys->Arg	18
27.997	Formyl / Ser->Asp / Thr->Glu	18
27.996	Formyl / Ser->Asp / Thr->Glu / Lys->Arg	28
27.995	Formyl / Ser->Asp / Thr->Glu / Lys->Arg	40
27.995	Formyl / Ser->Asp / Thr->Glu	40
27.994	Formyl / Ser->Asp / Thr->Glu / Lys->Arg	27
27.994	Formyl / Ser->Asp / Thr->Glu	27
27.993	Formyl / Ser->Asp / Thr->Glu / Lys->Arg	16
27.993	Formyl / Ser->Asp / Thr->Glu	16
27.992	Formyl / Ser->Asp / Thr->Glu / Lys->Arg	12
27.992	Formyl / Ser->Asp / Thr->Glu	12
26.018	His->Tyr / Acetald+26 / Ala->Pro / Cys->Glu	17
26.018	Acetald+26 / Ala->Pro	17
26.018	His->Tyr / Acetald+26 / Ala->Pro	17
26.017	Acetald+26 / Ala->Pro	26
26.017	His->Tyr / Acetald+26 / Ala->Pro / Cys->Glu	26
26.017	His->Tyr / Acetald+26 / Ala->Pro	26
26.016	His->Tyr / Acetald+26 / Ala->Pro / Cys->Glu	32
26.016	Acetald+26 / Ala->Pro	32
26.016	His->Tyr / Acetald+26 / Ala->Pro	32
26.015	His->Tyr / Acetald+26 / Ala->Pro	24
26.015	His->Tyr / Acetald+26 / Ala->Pro / Cys->Glu	24
26.015	Acetald+26 / Ala->Pro	24
26.014	His->Tyr / Acetald+26 / Ala->Pro	15
26.014	His->Tyr / Acetald+26 / Ala->Pro / Cys->Glu	15
26.014	Acetald+26 / Ala->Pro	15
21.984	Cation:Mg[II] / Sodiated / glyoxalAGE	11
21.983	Sodiated / glyoxalAGE	30
21.983	Cation:Mg[II] / Sodiated / glyoxalAGE	30
21.982	Cation:Mg[II] / Sodiated / glyoxalAGE	31
21.982	Sodiated / glyoxalAGE	31
21.981	Cation:Mg[II] / Sodiated / glyoxalAGE	33
21.98	Cation:Mg[II] / Sodiated / glyoxalAGE	19
18.012	Fphe / Pro->HAVA / Glu->Phe / Methyl-Heavy	11
18.012	Pro->HAVA / Glu->Phe	11
18.012	Fphe / Pro->HAVA / Glu->Phe	11
18.004	Fphe / Pro->HAVA / Glu->Phe	12
18.004	Fphe / Pro->HAVA	12
18.003	Fphe / Pro->HAVA	13
18.003	Pro->Asp / Fphe / Pro->HAVA / Glu->Phe	13
18.003	Fphe / Pro->HAVA / Glu->Phe	13
18.002	Fphe / Pro->HAVA / Glu->Phe	18
18.002	Fphe / Pro->HAVA	18
18.002	Pro->Asp / Fphe / Pro->HAVA / Glu->Phe	18
18.001	Fphe / Pro->HAVA	23
18.001	Pro->Asp / Fphe / Pro->HAVA / Glu->Phe	23
18.001	Fphe / Pro->HAVA / Glu->Phe	23
18	Fphe / Pro->HAVA	29
18	Pro->Asp / Fphe / Pro->HAVA / Glu->Phe	29
17.999	Pro->Asp / Fphe / Pro->HAVA / Glu->Phe	20
17.999	Fphe / Pro->HAVA	20
17.999	Pro->Asp / Fphe / Pro->HAVA	20
17.998	Pro->Asp / Fphe / Pro->HAVA	24
17.998	Fphe / Pro->HAVA	24
17.998	Fphe	24
17.998	Pro->Asp / Fphe / Pro->HAVA / Glu->Phe	24
17.997	Pro->Asp / Fphe / Pro->HAVA / Glu->Phe	22
17.997	Fphe / Pro->HAVA	22
17.997	Pro->Asp / Fphe / Pro->HAVA	22
17.996	Pro->Asp / Fphe / Pro->HAVA	16
17.996	Fphe / Pro->HAVA	16
17.995	Pro->Asp / Fphe / Pro->HAVA	15
17.995	Fphe / Pro->HAVA	15
17.025	Ammonium / D3-Me-ester	10
17.025	Asn->Met / Ammonium / D3-Me-ester	10
17.007	Pro->Asn / Asn->Met / Ammonium / D3-Me-ester	14
17.007	Pro->Asn / Asn->Met / Ammonium	14
17.006	Pro->Asn / Asn->Met / Ammonium / D3-Me-ester	18
17.006	Pro->Asn / Asn->Met / Ammonium	18
17.006	Asn->Met	18
17.006	Pro->Asn / Asn->Met	18
17.005	Pro->Asn / Asn->Met	11
17.005	Pro->Asn / Asn->Met / Ammonium	11
17.005	Pro->Asn / Asn->Met / Ammonium / D3-Me-ester	11
17.004	Pro->Asn / Asn->Met / Ammonium	21
17.004	Pro->Asn / Asn->Met	21
17.003	Pro->Asn / Asn->Met / Ammonium / D3-Me-ester	19
17.003	Pro->Asn / Asn->Met	19
17.003	Pro->Asn / Asn->Met / Ammonium	19
17.002	Pro->Asn / Asn->Met	29
17.002	Pro->Asn / Asn->Met / Ammonium	29
17.002	Pro->Asn / Asn->Met / Ammonium / D3-Me-ester	29
17.001	Pro->Asn / Asn->Met / Ammonium	41
17.001	Pro->Asn / Asn->Met	41
17	Pro->Asn / Asn->Met	51
17	Pro->Asn / Asn->Met / Ammonium	51
16.999	Pro->Asn / Asn->Met	101
16.999	Pro->Asn / Asn->Met / Ammonium	101
16.998	Pro->Asn / Asn->Met	100
16.998	Pro->Asn / Asn->Met / Ammonium	100
16.997	Pro->Asn / Asn->Met	105
16.997	Pro->Asn / Asn->Met / Ammonium	105
16.996	Pro->Asn / Asn->Met	84
16.996	Pro->Asn / Asn->Met / Ammonium	84
16.995	Pro->Asn / Asn->Met	61
16.994	Pro->Asn / Asn->Met	34
16.993	Pro->Asn / Asn->Met	32
16.992	Pro->Asn / Asn->Met	19
16.991	Pro->Asn / Asn->Met	18
16.979	Pro->Asn	13
16.979	Pro->Asn / Asn->Met	13
16.978	Pro->Asn	10
16.978	Pro->Asn / Asn->Met	10
16.978	No direct match found in Unimod	10
16.004	Hydroxylation / Ala->Ser / Phe->Tyr / Asp->Met	10
16.004	thiocarboxy / Ser->Cys / Hydroxylation / Ala->Ser / Phe->Tyr / Asp->Met / Met->Phe / DeMet / Pro->Xle	10
16.003	thiocarboxy / Ser->Cys / Hydroxylation / Ala->Ser / Phe->Tyr / Asp->Met / Met->Phe / DeMet	13
16.003	Hydroxylation / Ala->Ser / Phe->Tyr / Asp->Met	13
16.003	Hydroxylation / Ala->Ser / Phe->Tyr / Asp->Met / Met->Phe / DeMet	13
16.002	Hydroxylation / Ala->Ser / Phe->Tyr / Asp->Met	12
16.002	thiocarboxy / Ser->Cys / Hydroxylation / Ala->Ser / Phe->Tyr / Asp->Met / Met->Phe / DeMet	12
16.001	thiocarboxy / Ser->Cys / Hydroxylation / Ala->Ser / Phe->Tyr / Asp->Met	23
16.001	Hydroxylation / Ala->Ser / Phe->Tyr / Asp->Met	23
16.001	thiocarboxy / Ser->Cys / Hydroxylation / Ala->Ser / Phe->Tyr / Asp->Met / Met->Phe / DeMet	23
16.001	Hydroxylation / Ala->Ser / Phe->Tyr	23
16	thiocarboxy / Ser->Cys / Hydroxylation / Ala->Ser / Phe->Tyr / Asp->Met	29
16	Hydroxylation / Ala->Ser / Phe->Tyr / Asp->Met	29
16	thiocarboxy / Ser->Cys / Hydroxylation / Ala->Ser / Phe->Tyr / Asp->Met / Met->Phe / DeMet	29
16	Hydroxylation / Ala->Ser / Phe->Tyr	29
15.999	thiocarboxy / Ser->Cys / Hydroxylation / Ala->Ser / Phe->Tyr / Asp->Met	65
15.999	Hydroxylation / Ala->Ser / Phe->Tyr / Asp->Met	65
15.999	thiocarboxy / Ser->Cys / Hydroxylation / Ala->Ser / Phe->Tyr / Asp->Met / Met->Phe / DeMet	65
15.999	Hydroxylation / Ala->Ser / Phe->Tyr	65
15.999	thiocarboxy / Ser->Cys / Hydroxylation / Ala->Ser / Phe->Tyr / Asp->Met / Met->Phe	65
15.998	thiocarboxy / Ser->Cys / Hydroxylation / Ala->Ser / Phe->Tyr / Asp->Met	105
15.998	Hydroxylation / Ala->Ser / Phe->Tyr / Asp->Met	105
15.998	Hydroxylation / Ala->Ser / Phe->Tyr	105
15.997	Hydroxylation / Ala->Ser / Phe->Tyr	199
15.997	thiocarboxy / Ser->Cys / Hydroxylation / Ala->Ser / Phe->Tyr / Asp->Met	199
15.997	Hydroxylation / Ala->Ser / Phe->Tyr / Asp->Met	199
15.996	Hydroxylation / Ala->Ser / Phe->Tyr	385
15.996	thiocarboxy / Ser->Cys / Hydroxylation / Ala->Ser / Phe->Tyr / Asp->Met	385
15.996	Hydroxylation / Ala->Ser / Phe->Tyr / Asp->Met	385
15.995	Hydroxylation / Ala->Ser / Phe->Tyr	546
15.995	thiocarboxy / Ser->Cys / Hydroxylation / Ala->Ser / Phe->Tyr / Asp->Met	546
15.995	thiocarboxy / Ser->Cys / Hydroxylation / Ala->Ser / Phe->Tyr	546
15.994	thiocarboxy / Ser->Cys / Hydroxylation / Ala->Ser / Phe->Tyr / Asp->Met	320
15.994	thiocarboxy / Ser->Cys / Hydroxylation / Ala->Ser / Phe->Tyr	320
15.994	Hydroxylation / Ala->Ser / Phe->Tyr	320
15.993	thiocarboxy / Ser->Cys / Hydroxylation / Ala->Ser / Phe->Tyr	186
15.993	Hydroxylation / Ala->Ser / Phe->Tyr	186
15.993	thiocarboxy / Ser->Cys / Hydroxylation / Ala->Ser / Phe->Tyr / Asp->Met	186
15.992	thiocarboxy / Ser->Cys / Hydroxylation / Ala->Ser / Phe->Tyr	98
15.992	thiocarboxy / Ser->Cys / Hydroxylation / Ala->Ser / Phe->Tyr / Asp->Met	98
15.992	Hydroxylation / Ala->Ser / Phe->Tyr	98
15.991	thiocarboxy / Ser->Cys / Hydroxylation / Ala->Ser / Phe->Tyr / Asp->Met	78
15.991	thiocarboxy / Ser->Cys / Hydroxylation / Ala->Ser / Phe->Tyr	78
15.991	Hydroxylation / Ala->Ser / Phe->Tyr	78
15.99	thiocarboxy / Ser->Cys / Hydroxylation / Ala->Ser / Phe->Tyr	48
15.99	Val->Asp / Xle->Glu / thiocarboxy / Ser->Cys / Hydroxylation / Ala->Ser / Phe->Tyr / Asp->Met	48
15.99	thiocarboxy / Ser->Cys / Hydroxylation / Ala->Ser / Phe->Tyr / Asp->Met	48
15.99	Hydroxylation / Ala->Ser / Phe->Tyr	48
15.989	thiocarboxy / Ser->Cys / Hydroxylation / Ala->Ser / Phe->Tyr	27
15.989	thiocarboxy / Ser->Cys / Hydroxylation / Ala->Ser / Phe->Tyr / Asp->Met	27
15.988	thiocarboxy / Ser->Cys / Hydroxylation / Ala->Ser / Phe->Tyr	19
15.988	thiocarboxy / Ser->Cys / Hydroxylation / Ala->Ser / Phe->Tyr / Asp->Met	19
15.988	Val->Asp / Xle->Glu / thiocarboxy / Ser->Cys / Hydroxylation / Ala->Ser / Phe->Tyr / Asp->Met	19
15.987	thiocarboxy / Ser->Cys / Hydroxylation / Ala->Ser / Phe->Tyr	22
15.987	Val->Asp / Xle->Glu / thiocarboxy / Ser->Cys / Hydroxylation / Ala->Ser / Phe->Tyr / Asp->Met	22
15.987	thiocarboxy / Ser->Cys / Hydroxylation / Ala->Ser / Phe->Tyr / Asp->Met	22
14.983	Xle->Gln / Val->Asn / Methyl+Deamidated / Asn->Glu	12
14.983	aminoadipic / Xle->Gln / Val->Asn / Methyl+Deamidated / Asn->Glu	12
14.983	aminoadipic / Xle->Gln / Val->Asn / Methyl+Deamidated / Asn->Glu / aminotyrosine / Xle->Lys / Hydroxamic_acid	12
14.983	Xle->Gln / Val->Asn	12
14.982	Xle->Gln / Val->Asn	16
14.982	aminoadipic / Xle->Gln / Val->Asn / Methyl+Deamidated / Asn->Glu	16
14.982	Xle->Gln / Val->Asn / Methyl+Deamidated / Asn->Glu	16
14.981	Xle->Gln / Val->Asn	13
14.981	aminoadipic / Xle->Gln / Val->Asn / Methyl+Deamidated / Asn->Glu	13
14.981	aminoadipic / Xle->Gln / Val->Asn	13
14.979	aminoadipic / Xle->Gln / Val->Asn	11
14.979	aminoadipic / Xle->Gln / Val->Asn / Methyl+Deamidated / Asn->Glu	11
14.978	aminoadipic / Xle->Gln / Val->Asn / Methyl+Deamidated / Asn->Glu	13
14.978	aminoadipic / Xle->Gln / Val->Asn	13
13.981	Nitrene / nan / MethylamineST / Asp->Gln / Asp->Lys / Pyroglutamic / oxolactone / Thr->Asp / Carbonyl	10
13.98	Nitrene / nan / MethylamineST / Asp->Gln / Asp->Lys / Pyroglutamic / oxolactone / Thr->Asp / Carbonyl	12
13.979	Nitrene / nan / MethylamineST / Asp->Gln / Asp->Lys / Pyroglutamic / oxolactone / Thr->Asp / Carbonyl	12
13.978	Nitrene / nan / MethylamineST / Asp->Gln / Asp->Lys / Pyroglutamic / oxolactone / Thr->Asp / Carbonyl	17
13.977	Nitrene / nan / MethylamineST / Asp->Gln / Asp->Lys / Pyroglutamic / oxolactone / Thr->Asp / Carbonyl	12
12.002	Thiazolidine / Cys->Asp	10
12.002	Thiazolidine	10
12.001	Thiazolidine	19
12.001	Thiazolidine / Cys->Asp	19
12	Thiazolidine	27
12	Thiazolidine / Cys->Asp	27
11.999	Thiazolidine	27
11.999	Thiazolidine / Cys->Asp	27
11.998	Thiazolidine	18
11.998	Thiazolidine / Cys->Asp	18
11.997	Thiazolidine	10
11.997	Thiazolidine / Cys->Asp	10
6.959	Arg->Tyr	10
6.958	Arg->Tyr	13
3.996	Label:15N(4) / kynurenin / Pro->Thr / Label:13C(2)15N(2) / Label:13C(3)15N(1) / double_O18 / Label:13C(4)	20
3.996	Label:15N(4) / kynurenin / Pro->Thr / Label:13C(2)15N(2) / Label:13C(3)15N(1) / double_O18	20
3.996	Label:15N(4) / kynurenin / Pro->Thr / Label:13C(2)15N(2)	20
3.996	Label:15N(4) / kynurenin / Pro->Thr / Label:13C(2)15N(2) / Label:13C(3)15N(1)	20
3.995	Label:15N(4) / kynurenin / Pro->Thr / Label:13C(2)15N(2) / Label:13C(3)15N(1) / double_O18 / Label:13C(4) / Label:13C(1)2H(3)	15
3.995	Label:15N(4) / kynurenin / Pro->Thr / Label:13C(2)15N(2) / Label:13C(3)15N(1) / double_O18	15
3.995	Label:15N(4) / kynurenin / Pro->Thr / Label:13C(2)15N(2) / Label:13C(3)15N(1) / double_O18 / Label:13C(4)	15
3.995	Label:15N(4) / kynurenin / Pro->Thr / Label:13C(2)15N(2)	15
3.994	Label:15N(4) / kynurenin / Pro->Thr / Label:13C(2)15N(2) / Label:13C(3)15N(1) / double_O18 / Label:13C(4)	13
3.994	Label:15N(4) / kynurenin / Pro->Thr / Label:13C(2)15N(2) / Label:13C(3)15N(1) / double_O18	13
3.994	Label:15N(4) / kynurenin / Pro->Thr / Label:13C(2)15N(2) / Label:13C(3)15N(1) / double_O18 / Label:13C(4) / Label:13C(1)2H(3)	13
3.994	Label:15N(4) / kynurenin / Pro->Thr / Label:13C(2)15N(2)	13
3.011	GN18Olabeling / Deamidation_O18 / Label:15N(3) / Label:13C(3) / D3_Label	16
3.011	Gln->Met / GN18Olabeling / Deamidation_O18 / Label:15N(3) / Label:13C(3) / D3_Label	16
3.011	Label:15N(3) / Label:13C(3) / D3_Label	16
3.01	Gln->Met / GN18Olabeling / Deamidation_O18 / Label:15N(3) / Label:13C(3) / D3_Label	17
3.01	GN18Olabeling / Deamidation_O18 / Label:15N(3) / Label:13C(3) / D3_Label	17
3.01	Label:15N(3) / Label:13C(3) / D3_Label	17
3.009	Gln->Met / GN18Olabeling / Deamidation_O18 / Label:15N(3) / Label:13C(3) / D3_Label	13
3.009	Label:15N(3) / Label:13C(3) / D3_Label	13
3.009	Label:13C(3) / D3_Label	13
3.009	GN18Olabeling / Deamidation_O18 / Label:15N(3) / Label:13C(3) / D3_Label	13
3.008	Gln->Met / GN18Olabeling / Deamidation_O18 / Label:15N(3) / Label:13C(3) / D3_Label	20
3.008	GN18Olabeling / Deamidation_O18 / Label:15N(3) / Label:13C(3) / D3_Label	20
3.008	Label:15N(3) / Label:13C(3) / D3_Label	20
3.007	Gln->Met / GN18Olabeling / Deamidation_O18 / Label:15N(3) / Label:13C(3) / D3_Label	15
3.007	GN18Olabeling / Deamidation_O18 / Label:15N(3) / Label:13C(3) / D3_Label	15
3.006	Gln->Met / GN18Olabeling / Deamidation_O18 / Label:15N(3) / Label:13C(3) / D3_Label	21
3.006	GN18Olabeling / Deamidation_O18 / Label:15N(3) / Label:13C(3) / D3_Label	21
3.006	Label:15N(3) / Label:13C(3) / D3_Label	21
3.005	GN18Olabeling / Deamidation_O18 / Label:15N(3) / Label:13C(3) / D3_Label	17
3.005	Gln->Met / GN18Olabeling / Deamidation_O18 / Label:15N(3) / Label:13C(3) / D3_Label	17
3.004	Gln->Met / GN18Olabeling / Deamidation_O18 / Label:15N(3) / Label:13C(3) / D3_Label	16
3.004	GN18Olabeling / Deamidation_O18 / Label:15N(3) / Label:13C(3) / D3_Label	16
3.003	Gln->Met / GN18Olabeling / Deamidation_O18 / Label:15N(3) / Label:13C(3) / D3_Label	17
3.003	GN18Olabeling / Deamidation_O18 / Label:15N(3) / Label:13C(3) / D3_Label	17
3.001	Gln->Met / GN18Olabeling / Deamidation_O18 / Label:15N(3) / Label:13C(3) / D3_Label	13
2.017	Glu->Met / O18_STY / Pro->Val	11
2.017	Label:15N(2) / Glu->Met / O18_STY / Pro->Val	11
2.017	O18_STY / Pro->Val	11
2.015	Label:15N(2) / Glu->Met / O18_STY / Pro->Val	16
2.015	Glu->Met / O18_STY / Pro->Val	16
2.015	O18_STY / Pro->Val	16
2.015	Pro->Val	16
2.014	Label:15N(2) / Glu->Met / O18_STY / Pro->Val	17
2.014	O18_STY / Pro->Val	17
2.014	Glu->Met / O18_STY / Pro->Val	17
2.013	Label:15N(2) / Glu->Met / O18_STY / Pro->Val	19
2.013	O18_STY / Pro->Val	19
2.013	Glu->Met / O18_STY / Pro->Val	19
2.012	Label:15N(2) / Glu->Met / O18_STY / Pro->Val	20
2.012	Glu->Met / O18_STY / Pro->Val	20
2.012	Val->Thr / Label:15N(2) / Glu->Met / O18_STY / Pro->Val	20
2.011	Label:15N(2) / Glu->Met / O18_STY / Pro->Val	32
2.011	Glu->Met / O18_STY / Pro->Val	32
2.011	Val->Thr / Label:15N(2) / Glu->Met / O18_STY / Pro->Val	32
2.01	Val->Thr / Label:15N(2) / Glu->Met / O18_STY / Pro->Val	43
2.01	Label:15N(2) / Glu->Met / O18_STY / Pro->Val	43
2.009	Label:15N(2) / Glu->Met / O18_STY / Pro->Val	65
2.009	Val->Thr / Label:15N(2) / Glu->Met / O18_STY / Pro->Val	65
2.008	Label:15N(2) / Glu->Met / O18_STY / Pro->Val	89
2.008	Val->Thr / Label:15N(2) / Glu->Met / O18_STY / Pro->Val	89
2.007	Label:15N(2) / Glu->Met / O18_STY / Pro->Val	133
2.007	Val->Thr / Label:15N(2) / Glu->Met / O18_STY / Pro->Val	133
2.006	Label:15N(2) / Glu->Met / O18_STY / Pro->Val	177
2.006	Val->Thr / Label:15N(2) / Glu->Met / O18_STY / Pro->Val	177
2.006	Glu->Met / O18_STY / Pro->Val	177
2.005	Label:15N(2) / Glu->Met / O18_STY / Pro->Val	167
2.005	Val->Thr / Label:15N(2) / Glu->Met / O18_STY / Pro->Val	167
2.004	Label:15N(2) / Glu->Met / O18_STY / Pro->Val	156
2.004	Val->Thr / Label:15N(2) / Glu->Met / O18_STY / Pro->Val	156
2.003	Val->Thr / Label:15N(2) / Glu->Met / O18_STY / Pro->Val	121
2.003	Label:15N(2) / Glu->Met / O18_STY / Pro->Val	121
2.003	Label:15N(2) / Glu->Met / O18_STY	121
2.002	Val->Thr / Label:15N(2) / Glu->Met / O18_STY / Pro->Val	91
2.002	Label:15N(2) / Glu->Met / O18_STY / Pro->Val	91
2.002	Label:15N(2) / Glu->Met / O18_STY	91
2.001	Label:15N(2) / Glu->Met / O18_STY / Pro->Val	66
2.001	Val->Thr / Label:15N(2) / Glu->Met / O18_STY / Pro->Val	66
2	Label:15N(2) / Glu->Met / O18_STY / Pro->Val	68
2	Val->Thr / Label:15N(2) / Glu->Met / O18_STY / Pro->Val	68
2	Label:15N(2) / Glu->Met / O18_STY	68
1.999	Val->Thr / Label:15N(2) / Glu->Met / O18_STY / Pro->Val	30
1.999	Label:15N(2) / Glu->Met / O18_STY / Pro->Val	30
1.999	Label:15N(2) / Glu->Met / O18_STY	30
1.998	Val->Thr / Label:15N(2) / Glu->Met / O18_STY / Pro->Val	30
1.998	Label:15N(2) / Glu->Met / O18_STY	30
1.997	Val->Thr / Label:15N(2) / Glu->Met / O18_STY / Pro->Val	24
1.997	Label:15N(2) / Glu->Met / O18_STY	24
1.996	Val->Thr / Label:15N(2) / Glu->Met / O18_STY / Pro->Val	29
1.996	Val->Thr / Label:15N(2) / Glu->Met / O18_STY	29
1.996	Label:15N(2) / Glu->Met / O18_STY	29
1.995	Val->Thr / Label:15N(2) / Glu->Met / O18_STY	10
1.995	Val->Thr / Label:15N(2) / Glu->Met / O18_STY / Pro->Val	10
1.993	Thr->Cys / Val->Thr / Label:15N(2) / Glu->Met / O18_STY / Pro->Val	15
1.993	Val->Thr / Label:15N(2) / Glu->Met / O18_STY	15
1.993	Val->Thr / Label:15N(2) / Glu->Met / O18_STY / Pro->Val	15
1.992	Val->Thr / Label:15N(2) / Glu->Met / O18_STY	16
1.992	Thr->Cys / Val->Thr / Label:15N(2) / Glu->Met / O18_STY / Pro->Val	16
1.992	Val->Thr / Label:15N(2) / Glu->Met / O18_STY / Pro->Val	16
1.991	Val->Thr / Label:15N(2) / Glu->Met / O18_STY	14
1.991	Thr->Cys / Val->Thr / Label:15N(2) / Glu->Met / O18_STY / Pro->Val	14
1.99	Thr->Cys / Val->Thr / Label:15N(2) / Glu->Met / O18_STY / Pro->Val	18
1.99	Val->Thr / Label:15N(2) / Glu->Met / O18_STY	18
1.99	Val->Thr / Label:15N(2) / Glu->Met / O18_STY / Pro->Val	18
1.989	Val->Thr / Label:15N(2) / Glu->Met	10
1.989	Val->Thr / Label:15N(2) / Glu->Met / O18_STY	10
1.989	Thr->Cys / Val->Thr / Label:15N(2) / Glu->Met / O18_STY / Pro->Val	10
1.989	Val->Thr / Label:15N(2) / Glu->Met / O18_STY / Pro->Val	10
1.988	Val->Thr / Label:15N(2) / Glu->Met / O18_STY	11
1.987	Val->Thr / Label:15N(2) / Glu->Met	16
1.987	Val->Thr / Label:15N(2) / Glu->Met / O18_STY	16
1.986	Val->Thr / Label:15N(2) / Glu->Met	11
1.986	Val->Thr / Label:15N(2) / Glu->Met / O18_STY	11
1.986	Thr->Cys / Val->Thr / Label:15N(2) / Glu->Met / O18_STY	11
1.985	Val->Thr / Label:15N(2) / Glu->Met	12
1.985	Thr->Cys / Val->Thr / Label:15N(2) / Glu->Met / O18_STY	12
1.985	Val->Thr / Label:15N(2) / Glu->Met / O18_STY	12
1.985	Val->Thr / Label:15N(2)	12
1.016	Deamidation / Asn->Asp / Gln->Glu / Label:15N(1)	12
1.016	Label:15N(1)	12
1.016	No direct match found in Unimod	12
1.015	No direct match found in Unimod	13
1.015	Label:15N(1)	13
1.015	Deamidation / Asn->Asp / Gln->Glu / Label:15N(1)	13
1.014	Label:15N(1)	17
1.014	Deamidation / Asn->Asp / Gln->Glu / Label:15N(1)	17
1.013	No direct match found in Unimod	28
1.013	Deamidation / Asn->Asp / Gln->Glu / Label:15N(1)	28
1.013	Label:15N(1)	28
1.012	Label:15N(1)	28
1.012	Deamidation / Asn->Asp / Gln->Glu / Label:15N(1)	28
1.012	No direct match found in Unimod	28
1.011	Label:15N(1)	40
1.011	Deamidation / Asn->Asp / Gln->Glu / Label:15N(1)	40
1.01	Label:15N(1)	48
1.01	Deamidation / Asn->Asp / Gln->Glu / Label:15N(1)	48
1.01	No direct match found in Unimod	48
1.009	Label:15N(1)	63
1.009	Deamidation / Asn->Asp / Gln->Glu / Label:15N(1)	63
1.008	Label:15N(1)	94
1.008	Deamidation / Asn->Asp / Gln->Glu / Label:15N(1)	94
1.007	Label:15N(1)	147
1.007	Deamidation / Asn->Asp / Gln->Glu / Label:15N(1)	147
1.006	Deamidation / Asn->Asp / Gln->Glu / Label:15N(1)	201
1.006	Label:15N(1)	201
1.006	No direct match found in Unimod	201
1.005	Deamidation / Asn->Asp / Gln->Glu / Label:15N(1)	351
1.005	Label:15N(1)	351
1.005	No direct match found in Unimod	351
1.004	Deamidation / Asn->Asp / Gln->Glu / Label:15N(1)	458
1.004	Label:15N(1)	458
1.003	Deamidation / Asn->Asp / Gln->Glu / Label:15N(1)	571
1.003	Label:15N(1)	571
1.002	Label:15N(1)	481
1.002	Deamidation / Asn->Asp / Gln->Glu / Label:15N(1)	481
1.001	Deamidation / Asn->Asp / Gln->Glu / Label:15N(1)	390
1.001	Label:15N(1)	390
1	Label:15N(1)	248
1	Deamidation / Asn->Asp / Gln->Glu / Label:15N(1)	248
0.999	Deamidation / Asn->Asp / Gln->Glu / Label:15N(1)	182
0.999	Label:15N(1)	182
0.998	Deamidation / Asn->Asp / Gln->Glu / Label:15N(1)	132
0.998	Label:15N(1)	132
0.997	Deamidation / Asn->Asp / Gln->Glu / Label:15N(1)	100
0.997	Label:15N(1)	100
0.996	Deamidation / Asn->Asp / Gln->Glu / Label:15N(1)	72
0.995	Deamidation / Asn->Asp / Gln->Glu / Label:15N(1)	58
0.994	Deamidation / Asn->Asp / Gln->Glu / Label:15N(1)	36
0.993	Deamidation / Asn->Asp / Gln->Glu / Label:15N(1)	39
0.992	Deamidation / Asn->Asp / Gln->Glu / Label:15N(1)	35
0.991	Xle->Asn / Deamidation / Asn->Asp / Gln->Glu / Label:15N(1)	32
0.991	Deamidation / Asn->Asp / Gln->Glu / Label:15N(1)	32
0.99	Deamidation / Asn->Asp / Gln->Glu / Label:15N(1)	25
0.989	Deamidation / Asn->Asp / Gln->Glu / Label:15N(1)	40
0.989	Xle->Asn / Deamidation / Asn->Asp / Gln->Glu / Label:15N(1)	40
0.988	Deamidation / Asn->Asp / Gln->Glu / Label:15N(1)	36
0.988	Xle->Asn / Deamidation / Asn->Asp / Gln->Glu / Label:15N(1)	36
0.987	Deamidation / Asn->Asp / Gln->Glu / Label:15N(1)	45
0.987	Xle->Asn / Deamidation / Asn->Asp / Gln->Glu / Label:15N(1)	45
0.986	Deamidation / Asn->Asp / Gln->Glu / Label:15N(1)	60
0.986	Xle->Asn / Deamidation / Asn->Asp / Gln->Glu / Label:15N(1)	60
0.986	Deamidation / Asn->Asp / Gln->Glu	60
0.985	Deamidation / Asn->Asp / Gln->Glu / Label:15N(1)	73
0.985	Xle->Asn / Deamidation / Asn->Asp / Gln->Glu / Label:15N(1)	73
0.985	Deamidation / Asn->Asp / Gln->Glu	73
0.984	Deamidation / Asn->Asp / Gln->Glu / Label:15N(1)	75
0.984	Xle->Asn / Deamidation / Asn->Asp / Gln->Glu / Label:15N(1)	75
0.984	Deamidation / Asn->Asp / Gln->Glu	75
0.983	Deamidation / Asn->Asp / Gln->Glu	62
0.983	Deamidation / Asn->Asp / Gln->Glu / Label:15N(1)	62
0.983	Xle->Asn / Deamidation / Asn->Asp / Gln->Glu / Label:15N(1)	62
0.982	Deamidation / Asn->Asp / Gln->Glu / Label:15N(1)	22
0.982	Xle->Asn / Deamidation / Asn->Asp / Gln->Glu / Label:15N(1)	22
0.982	Deamidation / Asn->Asp / Gln->Glu	22
0.981	Deamidation / Asn->Asp / Gln->Glu	29
0.981	Deamidation / Asn->Asp / Gln->Glu / Label:15N(1)	29
0.981	Xle->Asn / Deamidation / Asn->Asp / Gln->Glu / Label:15N(1)	29
-1.007	Cystine	11
-1.007	Cystine / Amide / Asp->Asn / Glu->Gln	11
-1.007	Lysaminoadipicsealde / Cystine / Amide / Asp->Asn / Glu->Gln / Glu->pyro-Glu+Methyl:2H(2)13C(1)	11
-1.011	Lysaminoadipicsealde / Cystine / Amide / Asp->Asn / Glu->Gln	12
-1.011	Lysaminoadipicsealde / Cystine	12
-1.011	Cystine	12
-1.012	Lysaminoadipicsealde / Cystine	12
-1.012	Cystine	12
-1.013	Lysaminoadipicsealde / Cystine	11
-1.013	Cystine	11
-1.03	Lysaminoadipicsealde	19
-1.03	Lysaminoadipicsealde / Cystine	19
-1.031	Lysaminoadipicsealde	28
-1.032	Lysaminoadipicsealde	22
-1.032	Lysaminoadipicsealde / Cystine	22
-1.033	Lysaminoadipicsealde	11
-2.012	didehydro / Val->Pro / Xlink:Disulfide / Met->Glu	13
-2.012	didehydro / Val->Pro / Xlink:Disulfide	13
-2.013	didehydro / Val->Pro / Xlink:Disulfide / Met->Glu	14
-2.013	didehydro / Val->Pro / Xlink:Disulfide	14
-2.014	didehydro / Val->Pro / Xlink:Disulfide / Met->Glu	24
-2.014	didehydro / Val->Pro / Xlink:Disulfide	24
-2.015	didehydro / Val->Pro / Xlink:Disulfide / Met->Glu	43
-2.015	didehydro / Val->Pro / Xlink:Disulfide	43
-2.016	didehydro / Val->Pro / Xlink:Disulfide	36
-2.016	didehydro / Val->Pro / Xlink:Disulfide / Met->Glu	36
-2.017	didehydro / Val->Pro / Xlink:Disulfide	22
-2.017	didehydro / Val->Pro / Xlink:Disulfide / Met->Glu	22
-2.019	didehydro / Val->Pro / Xlink:Disulfide	10
-2.019	didehydro / Val->Pro / Xlink:Disulfide / Met->Glu	10
-9.034	Arg->Phe	10
-9.035	Arg->Phe	17
-9.036	Arg->Phe	37
-9.037	Arg->Phe	38
-9.038	Arg->Phe	27
-9.039	Arg->Phe	19
-14.014	Ala->Gly / Glu->Asp / Xle->Val / Thr->Ser / Gln->Asn	12
-14.015	Ala->Gly / Glu->Asp / Xle->Val / Thr->Ser / Gln->Asn	18
-14.016	Ala->Gly / Glu->Asp / Xle->Val / Thr->Ser / Gln->Asn	23
-14.017	Ala->Gly / Glu->Asp / Xle->Val / Thr->Ser / Gln->Asn	10
-14.018	Ala->Gly / Glu->Asp / Xle->Val / Thr->Ser / Gln->Asn	14
-14.02	Ala->Gly / Glu->Asp / Xle->Val / Thr->Ser / Gln->Asn	11
-15.022	lactic / Lys->Xle / ISD_z+2_ion / Glu->Asn	10
-15.022	lactic / Lys->Xle / ISD_z+2_ion	10
-15.025	No direct match found in Unimod	14
-15.025	lactic / Lys->Xle / ISD_z+2_ion	14
-15.025	lactic / Lys->Xle / ISD_z+2_ion / Glu->Asn	14
-15.026	lactic / Lys->Xle / ISD_z+2_ion / Glu->Asn	10
-15.026	No direct match found in Unimod	10
-15.026	lactic / Lys->Xle / ISD_z+2_ion	10
-16.018	Xle->Pro / Phe->Met / Met->Asp	10
-16.018	Xle->Pro / Phe->Met / Met->Asp / semialdehyde / Ser->Ala / Tyr->Phe	10
-16.02	Xle->Pro / Phe->Met / Met->Asp	11
-16.02	Xle->Pro / Phe->Met / Met->Asp / semialdehyde / Ser->Ala / Tyr->Phe	11
-16.021	Xle->Pro / Phe->Met / Met->Asp	11
-16.021	Xle->Pro / Phe->Met / Met->Asp / semialdehyde / Ser->Ala / Tyr->Phe	11
-16.022	Xle->Pro / Phe->Met / Met->Asp	20
-16.022	Xle->Pro / Phe->Met / Met->Asp / semialdehyde / Ser->Ala / Tyr->Phe	20
-16.023	Xle->Pro / Phe->Met / Met->Asp	17
-16.023	Xle->Pro / Phe->Met / Met->Asp / semialdehyde / Ser->Ala / Tyr->Phe	17
-16.024	Xle->Pro / Phe->Met / Met->Asp	11
-16.025	Xle->Pro / Phe->Met / Met->Asp	19
-16.025	Xle->Pro / Phe->Met	19
-16.026	Xle->Pro / Phe->Met / Met->Asp	16
-16.027	Xle->Pro / Phe->Met / Met->Asp	14
-17.007	Met->Asn / Asn->Pro	11
-17.007	Pyro-glu / N-oxobutanoic / Met->Asn / Asn->Pro	11
-17.007	Met->Asn	11
-17.008	Pyro-glu / N-oxobutanoic / Met->Asn / Asn->Pro	11
-17.008	Met->Asn	11
-17.01	Pyro-glu / N-oxobutanoic / Met->Asn / Asn->Pro	10
-17.01	Pyro-glu / N-oxobutanoic / Met->Asn	10
-17.01	No direct match found in Unimod	10
-17.019	Pyro-glu / N-oxobutanoic	10
-17.019	Pyro-glu / N-oxobutanoic / Met->Asn	10
-17.019	Pyro-glu / N-oxobutanoic / Met->Asn / Asn->Pro	10
-17.02	Pyro-glu / N-oxobutanoic	10
-17.02	Pyro-glu / N-oxobutanoic / Met->Asn	10
-17.021	Pyro-glu / N-oxobutanoic	16
-17.021	Pyro-glu / N-oxobutanoic / Met->Asn	16
-17.022	Pyro-glu / N-oxobutanoic	31
-17.022	Pyro-glu / N-oxobutanoic / Met->Asn	31
-17.022	Pyro-glu / N-oxobutanoic / Met->Asn / Asn->Pro	31
-17.023	Pyro-glu / N-oxobutanoic	41
-17.023	Pyro-glu / N-oxobutanoic / Met->Asn	41
-17.024	Pyro-glu / N-oxobutanoic	66
-17.024	Pyro-glu / N-oxobutanoic / Met->Asn	66
-17.025	Pyro-glu / N-oxobutanoic	98
-17.025	Pyro-glu / N-oxobutanoic / Met->Asn	98
-17.026	Pyro-glu / N-oxobutanoic	127
-17.026	Pyro-glu / N-oxobutanoic / Met->Asn	127
-17.027	Pyro-glu / N-oxobutanoic	110
-17.028	Pyro-glu / N-oxobutanoic	67
-17.028	Pyro-glu / N-oxobutanoic / Met->Asn	67
-17.029	Pyro-glu / N-oxobutanoic	33
-17.03	Pyro-glu / N-oxobutanoic	17
-17.031	Pyro-glu / N-oxobutanoic	13
-17.032	Pyro-glu / N-oxobutanoic	11
-18.005	Phospho+PL / Pyro_glu / Xlink:EDC	11
-18.005	Phospho+PL / Pyro_glu / Xlink:EDC / oxoalanine	11
-18.005	Phe->Glu / 15N-oxobutanoic / Phospho+PL / Pyro_glu / Xlink:EDC / oxoalanine	11
-18.005	15N-oxobutanoic / Phospho+PL / Pyro_glu / Xlink:EDC / oxoalanine	11
-18.007	Phospho+PL / Pyro_glu / Xlink:EDC	11
-18.007	Phospho+PL / Pyro_glu / Xlink:EDC / oxoalanine	11
-18.007	Phe->Glu / 15N-oxobutanoic / Phospho+PL / Pyro_glu / Xlink:EDC / oxoalanine	11
-18.008	Phospho+PL / Pyro_glu / Xlink:EDC	28
-18.008	Phospho+PL / Pyro_glu / Xlink:EDC / oxoalanine	28
-18.008	15N-oxobutanoic / Phospho+PL / Pyro_glu / Xlink:EDC / oxoalanine	28
-18.008	Phe->Glu / 15N-oxobutanoic / Phospho+PL / Pyro_glu / Xlink:EDC / oxoalanine	28
-18.009	Phe->Glu / 15N-oxobutanoic / Phospho+PL / Pyro_glu / Xlink:EDC / oxoalanine	48
-18.009	Phospho+PL / Pyro_glu / Xlink:EDC	48
-18.009	15N-oxobutanoic / Phospho+PL / Pyro_glu / Xlink:EDC	48
-18.009	15N-oxobutanoic / Phospho+PL / Pyro_glu / Xlink:EDC / oxoalanine	48
-18.009	Phe->Glu / 15N-oxobutanoic / Phospho+PL / Pyro_glu / Xlink:EDC	48
-18.01	15N-oxobutanoic / Phospho+PL / Pyro_glu / Xlink:EDC	63
-18.01	Phe->Glu / 15N-oxobutanoic / Phospho+PL / Pyro_glu / Xlink:EDC / oxoalanine	63
-18.01	Phospho+PL / Pyro_glu / Xlink:EDC	63
-18.01	Phe->Glu / 15N-oxobutanoic / Phospho+PL / Pyro_glu / Xlink:EDC	63
-18.011	Phospho+PL / Pyro_glu / Xlink:EDC	62
-18.011	Phe->Glu / 15N-oxobutanoic / Phospho+PL / Pyro_glu / Xlink:EDC / oxoalanine	62
-18.011	Phe->Glu / 15N-oxobutanoic / Phospho+PL / Pyro_glu / Xlink:EDC	62
-18.011	15N-oxobutanoic / Phospho+PL / Pyro_glu / Xlink:EDC	62
-18.012	Phe->Glu / 15N-oxobutanoic / Phospho+PL / Pyro_glu / Xlink:EDC	30
-18.012	Phospho+PL / Pyro_glu / Xlink:EDC	30
-18.012	Phe->Glu / 15N-oxobutanoic / Phospho+PL / Pyro_glu / Xlink:EDC / oxoalanine	30
-18.012	15N-oxobutanoic / Phospho+PL / Pyro_glu / Xlink:EDC	30
-18.013	Phe->Glu / 15N-oxobutanoic / Phospho+PL / Pyro_glu / Xlink:EDC	26
-18.013	15N-oxobutanoic / Phospho+PL / Pyro_glu / Xlink:EDC	26
-18.013	Phe->Glu / 15N-oxobutanoic / Phospho+PL / Pyro_glu / Xlink:EDC / oxoalanine	26
-18.013	Phospho+PL / Pyro_glu / Xlink:EDC	26
-18.014	Phe->Glu / 15N-oxobutanoic / Phospho+PL / Pyro_glu / Xlink:EDC / oxoalanine	17
-18.014	Phe->Glu / 15N-oxobutanoic / Phospho+PL / Pyro_glu / Xlink:EDC	17
-18.014	15N-oxobutanoic / Phospho+PL / Pyro_glu / Xlink:EDC	17
-18.014	Phospho+PL / Pyro_glu / Xlink:EDC	17
-25.028	Gln->Cys	12
-25.028	No direct match found in Unimod	12
-25.029	No direct match found in Unimod	13
-25.029	Gln->Cys	13
-25.03	Gln->Cys	28
-25.03	No direct match found in Unimod	28
-25.031	No direct match found in Unimod	48
-25.031	Gln->Cys	48
-25.032	Gln->Cys	27
-25.032	Arg->Met / Gln->Cys	27
-25.032	No direct match found in Unimod	27
-25.033	Gln->Cys	24
-25.033	No direct match found in Unimod	24
-25.033	Arg->Met / Gln->Cys	24
-25.034	Gln->Cys	20
-25.034	No direct match found in Unimod	20
-25.034	Arg->Met / Gln->Cys	20
-25.035	Arg->Met / Gln->Cys	14
-25.035	Gln->Cys	14
-25.036	Gln->Cys	15
-25.036	Arg->Met / Gln->Cys	15
-41.025	Gln->Ser	20
-41.026	Gln->Ser	12
-41.027	Gln->Ser	18
-41.028	Gln->Ser	14
-41.029	Gln->Ser	10
-43.04	Argglutamicsealde / Arg->Xle	13
-43.04	No direct match found in Unimod	13
-43.04	Argglutamicsealde	13
-43.042	Argglutamicsealde	16
-43.042	No direct match found in Unimod	16
-43.042	Argglutamicsealde / Arg->Xle	16
-43.043	Argglutamicsealde	11
-43.043	No direct match found in Unimod	11
-55.015	Trp->Met	12
-55.015	No direct match found in Unimod	12
-55.016	Trp->Met	13
-55.016	No direct match found in Unimod	13
-55.017	Trp->Met	15
-55.017	No direct match found in Unimod	15
-55.018	Trp->Met	13
-55.019	No direct match found in Unimod	14
-55.019	Trp->Met	14
-55.021	No direct match found in Unimod	11
-55.021	Trp->Met	11
-56.014	No direct match found in Unimod	12
-56.015	No direct match found in Unimod	17
-56.016	No direct match found in Unimod	20
-56.017	No direct match found in Unimod	23
-56.018	No direct match found in Unimod	33
-56.019	No direct match found in Unimod	42
-56.02	No direct match found in Unimod	27
-56.021	No direct match found in Unimod	29
-56.022	No direct match found in Unimod	25
-56.023	No direct match found in Unimod	16
-56.024	No direct match found in Unimod	14
-56.025	No direct match found in Unimod	12
-57.017	Arg->Val / Asn->Gly / Gln->Ala	18
-57.017	Asn->Gly / Gln->Ala	18
-57.017	Trp->Glu / Arg->Val / Asn->Gly / Gln->Ala	18
-57.018	Asn->Gly / Gln->Ala	19
-57.018	Trp->Glu / Arg->Val / Asn->Gly / Gln->Ala	19
-57.018	Arg->Val / Asn->Gly / Gln->Ala	19
-57.019	Trp->Glu / Arg->Val / Asn->Gly / Gln->Ala	33
-57.019	Asn->Gly / Gln->Ala	33
-57.019	Arg->Val / Asn->Gly / Gln->Ala	33
-57.02	Asn->Gly / Gln->Ala	64
-57.02	Trp->Glu / Arg->Val / Asn->Gly / Gln->Ala	64
-57.02	Arg->Val / Asn->Gly / Gln->Ala	64
-57.021	Arg->Val / Asn->Gly / Gln->Ala	89
-57.021	Asn->Gly / Gln->Ala	89
-57.021	Trp->Glu / Arg->Val / Asn->Gly / Gln->Ala	89
-57.022	Asn->Gly / Gln->Ala	94
-57.022	Arg->Val / Asn->Gly / Gln->Ala	94
-57.022	Trp->Glu / Arg->Val / Asn->Gly / Gln->Ala	94
-57.023	Arg->Val / Asn->Gly / Gln->Ala	56
-57.023	Trp->Glu / Arg->Val / Asn->Gly / Gln->Ala	56
-57.023	Asn->Gly / Gln->Ala	56
-57.024	Trp->Glu / Arg->Val / Asn->Gly / Gln->Ala	37
-57.024	Arg->Val / Asn->Gly / Gln->Ala	37
-57.025	Trp->Glu / Arg->Val / Asn->Gly / Gln->Ala	32
-57.025	Arg->Val / Asn->Gly / Gln->Ala	32
-57.026	Trp->Glu / Arg->Val / Asn->Gly / Gln->Ala	19
-57.027	Trp->Glu / Arg->Val / Asn->Gly / Gln->Ala	21
-57.027	Lys->Ala / Trp->Glu / Arg->Val / Asn->Gly / Gln->Ala	21
-57.028	Trp->Glu / Arg->Val / Asn->Gly / Gln->Ala	13
-67.049	No direct match found in Unimod	18
-67.05	No direct match found in Unimod	10
-89.026	Met-loss+Acetyl / Trp->Pro	10
-89.027	Met-loss+Acetyl / Trp->Pro	19
-89.028	Met-loss+Acetyl / Trp->Pro	53
-89.029	Met-loss+Acetyl / Trp->Pro	91
-89.03	Met-loss+Acetyl / Trp->Pro	120
-89.031	Met-loss+Acetyl / Trp->Pro	39
-89.032	Met-loss+Acetyl / Trp->Pro	13
-113.039	No direct match found in Unimod	14
-113.04	No direct match found in Unimod	14
-113.041	No direct match found in Unimod	16
-114.04	No direct match found in Unimod	14
-114.041	No direct match found in Unimod	16
-114.042	No direct match found in Unimod	34
-114.043	No direct match found in Unimod	41
-114.044	No direct match found in Unimod	21
-114.046	No direct match found in Unimod	13
-130.067	No direct match found in Unimod	10
-130.11	No direct match found in Unimod	22
-130.111	No direct match found in Unimod	20
-131.037	Met-loss	10
-131.038	Met-loss	10
-131.039	Met-loss	35
-131.04	Met-loss	60
-131.041	Met-loss	49
-131.042	Met-loss	12
-131.043	Met-loss	10
-131.069	No direct match found in Unimod	13
-373.141	No direct match found in Unimod	10
