## Supplementary material for "Open modification searching of SARS-CoV-2–human protein interaction data reveals novel viral modification sites": Supplementary-Table-11.xlsx

### Sheet: Column Description
Column name	Description
SARS-CoV-2 protein	The SARS-CoV-2 protein that interacts with the kinase
Human kinase	The human kinase with which the SARS-CoV-2 protein interacted
Observed in original analysis	Indicates whether this interaction was observed with the original analysis
Observed in other studies	Indicates whether the interaction was found in alternative MS-based SARS-CoV-2 virus–host interactome studies
Stukalov et al.	PMID: 33845483
Li et al.	PMID: 32838362
Chen et al.	https://doi.org/10.1101/2020.12.31.424961
Liu et al.	PMID: 34709727
Samavarchi-Tehrani et al.	https://doi.org/10.1101/2020.09.03.282103
St-Germain et al.	https://doi.org/10.1101/2020.08.28.269175
Laurent et al.	https://doi.org/10.1101/2020.08.28.272955

### Sheet: Supplementary Table 11
SARS-CoV-2 protein	Human kinase	Observed in original analysis	Observed in other studies
M	ADCK4	True	Stukalov et al., Liu et al.
Nsp9	NEK9	True	Stukalov et al.
Nsp12	RIPK1	True	Laurent et al.
Nsp12	BCKDK	True	False
Nsp12	TLK1	False	False
E	BRD4	True	False
Nsp13	TBK1	True	False
Orf8	MAP2K7	False	False
